# SIX1 Reprograms Myogenic Transcription Factors to Maintain the Rhabdomyosarcoma undifferentiated state

**DOI:** 10.1101/2021.04.25.439216

**Authors:** Jessica Y. Hsu, Etienne P. Danis, Stephanie Nance, Jenean O’Brien, Veronica M. Wessells, Andrew E. Goodspeed, Jared C. Talbot, Sharon L. Amacher, Paul Jedlicka, Joshua C. Black, James C. Costello, Adam D. Durbin, Kristin B. Artinger, Heide L. Ford

**Affiliations:** Department of Pharmacology, University of Colorado Anschutz Medical Campus, Aurora, CO, USA; Pharmacology Graduate Program, University of Colorado Anschutz Medical Campus, Aurora, CO, USA; Department of Biology, College of St. Scholastica, Duluth, MN, USA; Division of Medical Oncology, University of Colorado Anschutz Medical Campus, Aurora, CO, USA; School of Biology and Ecology, University of Maine, Orono, ME, USA; Department of Molecular Genetics, Ohio State University, Columbus, OH, USA; Department of Pathology, University of Colorado Anschutz Medical Campus, Aurora, CO, USA; Division of Molecular Oncology, St. Jude Children’s Research Hospital, Memphis, TN, USA; Department of Craniofacial Biology, University of Colorado Anschutz Medical Campus, Aurora, CO, USA; University of Colorado Cancer Center, University of Colorado Anschutz Medical Campus, Aurora, CO, USA

**Keywords:** Rhabdomyosarcoma, SIX1, MYOD1, muscle differentiation, muscle progenitor, transcriptional control

## Abstract

Rhabdomyosarcoma (RMS) is a pediatric skeletal muscle sarcoma characterized by the expression of the myogenic-lineage transcription factors (TF) MYOD1 and MYOG. Despite high expression of these TFs, RMS cells fail to terminally differentiate, suggesting the presence of factors that alter their function. Here, we demonstrate that the developmental TF, SIX1, is highly expressed in RMS and is critical to maintain a muscle progenitor-like state. SIX1 loss induces terminal differentiation of RMS cells into myotube-like cells and dramatically impedes tumor growth *in vivo*. We show that SIX1 maintains the RMS undifferentiated state by controlling enhancer activity and MYOD1 occupancy at loci more permissive to tumor growth over terminal muscle differentiation. Finally, we demonstrate that a gene signature derived from SIX1 loss correlates with differentiation status in RMS and predicts RMS progression in human disease. Our findings demonstrate a master regulatory role for SIX1 in the repression of RMS differentiation via genome-wide alterations in MYOD1-mediated transcription.

**Highlights:**

- SIX1 prevents differentiation in RMS while it promotes differentiation during normal development
- FN-RMS are highly dependent on SIX1 for growth in both zebrafish and mouse xenograft models
- Loss of SIX1 alters the transcriptional landscape of RMS cells, inducing a growth to differentiation switch
- SIX1 knockdown in FN-RMS causes reduced super enhancer-based activity at stem-related genes and enhanced MYOD1 binding to differentiation loci, resulting in the activation of a myogenic differentiation program
- A gene signature derived from SIX1 loss strongly correlates with myogenic differentiation status and is predictive of advanced RMS.
