## Supplemental Table 1: Primer sequences for "SIX1 Reprograms Myogenic Transcription Factors to Maintain the Rhabdomyosarcoma undifferentiated state"

### Sheet: Table 1.1
Table 1.1 SYBR mRNA qRT-PCR Primer Sequences
Target	Forward (5' --> 3')	Reverse (5' --> 3')
SIX1	TGCGCCGAAAATTTCCA	TTGAAGCAGTAGCTGGTCTCC
PAX7	TGTGACCGAAGCACTGTGCCC	AGCCGGTTCCCTTTGTCGCC
MYOD1	CGCGACGTAGACCTGACGGC	GTGGTCTTGCGCTTGCACGC
MYOG	CCTGCCGTGGGCGTGTAAGG	GGACTGCAGGAGGCGCTGTG
MYF6	GGAGCGCCATCAGCTATATTG	ATCCGCACCCTCAAGATTTTC
MYMK	TGTGCGGATCTACCATGACC	GACGCTCTTGTCTGGGTACAG
MYMX	CTGATTCTGAGCAGCAGTTCT	AATGAACAGCAGACAGCCCA
h18S	CTTTGCCATCACTGCCATTAAG	CTATGGGCCCGAATCTTCTTC

### Sheet: Table 1.2
Table 1.2 SYBR CUT&RUN Primer Sequences
Target	Sequence	Loci coordinates (hg38)
MYMK_F	GACAATCTCCATCTCTGTGC	Chr9: 133522432-133522719
MYMK_R	GACTTTGCAGATGTTCCC
HEYL_F	GGCCCAGATAAGTAGAGCATGAAC	Chr1: 39646250-39646609
HEYL_R	CTGTCTACAACACACACATGCA
EGFR_F	CTGCTTGGTGCAGAATATC	Chr7: 54985260-54986084
EGFR_R	GGTCCATCTGAATAGGAGAG
NOTCH3_F	TAACACTCAGCACCCTTAC	Chr19: 15196591-15199020
NOTCH3_R	GTCTTATGCCAGATGTGG
MYLK2_F	GGCATTGCTTTGTGGTAC	Chr20: 31811855-31813015
MYLK2_R	CAGAGGAGTTTCAGAGGTAG
TNNT2_F	GAAGATTCGCCCTCTAAGACATG	Chr1: 201376424-201376807
TNNT2_R	GTTGCCTGGTGTGTAAGGAAT

### Sheet: Table 1.3
Table 1.3 Taqman Primer/Probes
Target	Sequence (5’  3’)
Dre_six1a_F	TGTCCTGGGATAAATTTGAGAGG
Dre_six1a_R	CGAACGAGGGCAAGATTGA
Dre_six1a_Probe	/56-FAM/CACAGAGCC/ZEN/AGGGATTAGCAGTACATT/3IABkFQ/
Dre_six1b_F	GTGACTTGGTCGCTCTCATT
Dre_six1b_R	TCCTGCGTAAACCCGAAAG
Dre_six1b_Probe	/56-FAM/TCCTTCGTA/ZEN/GCATCCAGAGGAGAGC/3IABkFQ/
Dre_rpl13a_F	CACACGCAAATTTGCCCTGCTTGG
Dre_rpl13a_R	GCCTGCTTAGTCAGCTTCATC
Dre_rpl13a_Probe	/56‐FAM/ATGAAGTTGGCTGGAAGTACCA/3lABlk_FQ/
